# Using short-read 16S rRNA sequencing of multiple variable regions to generate high-quality results to a species level

**DOI:** 10.1101/2024.05.13.591068

**Authors:** Amy S Graham, Fadheela Patel, Francesca Little, Andre van der Kouwe, Mamadou Kaba, Martha J Holmes

## Abstract

**Introduction:** Short-read amplicon sequencing studies have typically focused on 1-2 variable regions of the 16S rRNA gene. Species-level resolution is limited in these studies, as each variable region enables the characterisation of a different subsection of the microbiome. Although long-read sequencing techniques take advantage of all 9 variable regions by sequencing the entire 16S rRNA gene, they are substantially more expensive. This work assessed the feasibility of accurate species-level resolution and reproducibility using a relatively new sequencing kit and bioinformatics pipeline developed for short-read sequencing of multiple variable regions of the 16S rRNA gene. In addition, we evaluated the potential impact of different sample collection methods on our outcomes.

**Methods:** Using xGen^TM^ 16S Amplicon Panel v2 kits, sequencing of all 9 variable regions of the 16S rRNA gene was carried out on an Illumina MiSeq platform. Mock cells and mock DNA for 8 bacterial species were included as extraction and sequencing controls respectively. Within-run and between-run replicate samples, and pairs of stool and rectal swabs collected at 0-5 weeks from the same participants, were incorporated. Observed relative abundances of each species were compared to theoretical abundances provided by ZymoBIOMICS. Paired Wilcoxon rank sum tests and distance-based intraclass correlation coefficients were used to statistically compare alpha and beta diversity measures, respectively, for pairs of replicates and stool/rectal swab sample pairs.

**Results:** Using multiple variable regions of the 16S ribosomal Ribonucleic Acid (rRNA) gene, we found that we could accurately identify taxa to a species level and obtain highly reproducible results at a species level. Yet, the microbial profiles of stool and rectal swab sample pairs differed substantially despite being collected concurrently from the same infants.

**Conclusion:** This protocol provides an effective means for studying infant gut microbial samples at a species level. However, sample collection approaches need to be accounted for in any downstream analysis.
