## Supplementary material for "Using short-read 16S rRNA sequencing of multiple variable regions to generate high-quality results to a species level": between_repeats_sample.xlsx

### Sheet: sheet1
ID	Plate_number	Batch	Qubit.conc.ng.ul.
B_Subj1_p1.1	1	1.1	0.486
B_Subj2_p1.1	1	1.1	1.99
B_Subj3_p1.1	1	1.1	5.96
B_Subj4_p1.2	2	1.2	1.8
B_Subj5_p1.2	2	1.2	2.62
B_Subj5_p1.3	3	1.3	2.62
B_Subj4_p1.3	3	1.3	1.8
B_Subj1_p1.4	4	1.4	0.486
B_Subj3_p1.4	4	1.4	5.96
B_Subj6_p2.1	1	2.1	0.554
B_Subj7_p2.1	1	2.1	7.14
B_Subj8_p2.1	1	2.1	0.384
B_Subj8_p2.2	2	2.2	0.384
B_Subj7_p2.2	2	2.2	7.14
B_Subj6_p2.3	3	2.3	0.554
B_Subj2_p2.3	3	2.3	1.99
