## Supplementary material for "Using short-read 16S rRNA sequencing of multiple variable regions to generate high-quality results to a species level": mock_dna_samples.xlsx

### Sheet: sheet1
ID	Plate_number	Batch	Qubit.conc.ng.ul.
R1P1_Zymoseq	1	1.1	1.53
R1P2_Zymoseq	2	1.2	1.16
R1P3_Zymoseq	3	1.3	1.16
R1P4_Zymoseq	4	1.4	1.93
R2P1_Zymoseq	1	2.1	0.238
R2P2_Zymoseq	2	2.2	0.238
R2P3_Zymoseq	3	2.3	0.238
