## Supplementary material for "Using short-read 16S rRNA sequencing of multiple variable regions to generate high-quality results to a species level": mock_ext_samples.xlsx

### Sheet: sheet1
ID	Plate_number	Batch	Qubit.conc.ng.ul.
R1P1_Zymoex	1	1.1	0.964
R1P2_Zymoex	2	1.2	0.888
R1P3_Zymoex	3	1.3	0.888
R1P4_Zymoex	4	1.4	0.98
R2P1_Zymoex	1	2.1	0.5
R2P2_Zymoex	2	2.2	0.5
R2P3_Zymoex	3	2.3	0.5
