## Supplementary material for "Using short-read 16S rRNA sequencing of multiple variable regions to generate high-quality results to a species level": stool_swab_pairs_samples.xlsx

### Sheet: sheet1
ID	Subject	Sample_type	Plate_number	Batch	Qubit.conc.ng.ul.
Subj1_stool	Subj1	Stool	1	1.1	11.4
Subj2_stool	Subj2	Stool	1	1.1	14.1
Subj3_stool	Subj3	Stool	1	1.1	7.22
Subj4_stool	Subj4	Stool	1	1.1	15.4
Subj5_stool	Subj5	Stool	2	1.2	35.8
Subj6_stool	Subj6	Stool	2	1.2	15.5
Subj7_stool	Subj7	Stool	1	1.1	14.4
Subj8_stool	Subj8	Stool	1	1.1	2.52
Subj9_stool	Subj9	Stool	2	1.2	23.4
Subj10_stool	Subj10	Stool	1	1.1	0.958
Subj11_stool	Subj11	Stool	2	1.2	19
Subj12_stool	Subj12	Stool	1	1.1	0.486
Subj13_stool	Subj13	Stool	2	1.2	17.2
Subj14_stool	Subj14	Stool	2	1.2	20.4
Subj15_stool	Subj15	Stool	3	1.3	36
Subj16_stool	Subj16	Stool	3	1.3	9
Subj17_stool	Subj17	Stool	4	1.4	12.7
Subj18_stool	Subj18	Stool	3	1.3	43.8
Subj19_stool	Subj19	Stool	4	1.4	49.2
Subj20_stool	Subj20	Stool	4	1.4	22
Subj21_stool	Subj21	Stool	1	2.1	3.8
Subj22_stool	Subj22	Stool	1	2.1	6.18
Subj23_stool	Subj23	Stool	1	2.1	10.9
Subj24_stool	Subj24	Stool	4	1.4	11.6
Subj25_stool	Subj25	Stool	3	1.3	14.9
Subj26_stool	Subj26	Stool	2	2.2	12.6
Subj1_swab	Subj1	Swab	1	1.1	11.4
Subj2_swab	Subj2	Swab	1	1.1	Too low
Subj3_swab	Subj3	Swab	1	1.1	0.122
Subj4_swab	Subj4	Swab	1	1.1	0.338
Subj5_swab	Subj5	Swab	2	1.2	0.776
Subj6_swab	Subj6	Swab	2	1.2	0.45
Subj7_swab	Subj7	Swab	1	1.1	11.5
Subj8_swab	Subj8	Swab	1	1.1	2.48
Subj9_swab	Subj9	Swab	2	1.2	0.488
Subj10_swab	Subj10	Swab	1	1.1	1.59
Subj11_swab	Subj11	Swab	2	1.2	0.372
Subj12_swab	Subj12	Swab	1	1.1	1.04
Subj13_swab	Subj13	Swab	2	1.2	Too low
Subj14_swab	Subj14	Swab	2	1.2	0.932
Subj15_swab	Subj15	Swab	3	1.3	0.63
Subj16_swab	Subj16	Swab	3	1.3	0.89
Subj17_swab	Subj17	Swab	4	1.4	2.2
Subj18_swab	Subj18	Swab	3	1.3	1.72
Subj19_swab	Subj19	Swab	4	1.4	1.26
Subj20_swab	Subj20	Swab	4	1.4	0.95
Subj21_swab	Subj21	Swab	1	2.1	1.78
Subj22_swab	Subj22	Swab	1	2.1	0.102
Subj23_swab	Subj23	Swab	1	2.1	0.95
Subj24_swab	Subj24	Swab	4	1.4	0.138
Subj25_swab	Subj25	Swab	3	1.3	0.394
Subj26_swab	Subj26	Swab	2	1.2	2.36
