## Supplementary material for "Using short-read 16S rRNA sequencing of multiple variable regions to generate high-quality results to a species level": within_repeats_sample.xlsx

### Sheet: sheet1
ID	Plate_number	Batch	Qubit.conc.ng.ul.
W_Subj1_s1	1	1.1	0.282
W_Subj2_s1	1	1.1	2.8
W_Subj1_s2	1	1.1	0.282
W_Subj2_s2	1	1.1	2.8
W_Subj3_s1	2	1.2	19.4
W_Subj3_s2	2	1.2	22.2
W_Subj4_s1	2	1.2	0.674
W_Subj4_s2	2	1.2	1.73
W_Subj5_s1	2	1.2	0.294
W_Subj5_s2	2	1.2	0.826
W_Subj6_s1	2	1.2	1.1
W_Subj6_s2	2	1.2	4.04
W_Subj7_s1	2	1.2	6.76
W_Subj8_s1	2	1.2	1.01
W_Subj7_s2	2	1.2	6.76
W_Subj8_s2	2	1.2	1.01
W_Subj9_s1	3	1.3	1.95
W_Subj9_s2	3	1.3	1.36
W_Subj10_s1	3	1.3	2.62
W_Subj11_s1	3	1.3	0.866
W_Subj10_s2	3	1.3	2.62
W_Subj11_s2	3	1.3	0.866
W_Subj12_s1	4	1.4	6.24
W_Subj12_s2	4	1.4	6.24
W_Subj13_s1	1	2.1	0.51
W_Subj14_s1	1	2.1	2.8
W_Subj14_s2	1	2.1	0.774
W_Subj13_s2	1	2.1	0.51
W_Subj15_s1	2	2.2	6.7
W_Subj15_s2	2	2.2	0.146
W_Subj16_s1	2	2.2	0.108
W_Subj16_s2	2	2.2	0.106
W_Subj17_s1	3	2.3	0.308
W_Subj17_s2	3	2.3	0.308
